# A polarized genome is required for fitness of the obligate intracellular, tick-borne pathogen *Rickettsia parkeri*

**DOI:** 10.64898/2026.11.11.765969

**Authors:** Trung Nguyen, Andrew C. Krusenstjerna, Mathilde Gonin, Wanda M. Figueroa-Cuilan, Erika L. Smith, Aayush Sapkota, Himaja Maddali, Erin D. Goley

## Abstract

Alphaproteobacteria of the order Rickettsiales include biomedically important, yet understudied arthropod-borne human pathogens. These pathogens lack obvious morphological asymmetry, but encode homologs of key mediators of polar processes in the model Alphaproteobacterium *Caulobacter crescentus*. These include the polar organizing protein PopZ, the chromosome segregation proteins ParA and ParB, and the spatial regulator of cell division MipZ. Motivated by this observation, we used the tick-borne human pathogen *Rickettsia parkeri* to ask if the chromosome is polarized and coordinated with cell division in this group. Consistent with that hypothesis, we found that transposon insertion mutants in *parA*, *parB*, *mipZ*, or *popZ* resulted in cell division defects. Fluorescence imaging revealed cell cycle-dependent unipolar-to-bipolar localization dynamics of ParB and MipZ, and pole-to-midcell dynamics of the division protein ZapA. This patterning parallels the model of chromosome segregation and cell division site selection established in *Caulobacter*. Unlike its unipolar-to-bipolar dynamics in *Caulobacter*, however, PopZ remained at a single cell pole throughout the cell cycle in *R. parkeri.* PopZ maintained its direct interaction with ParA and ParB. Interestingly, disruption of *parA* or *parB*, but not *popZ or mipZ*, caused a small plaque phenotype, suggesting a defect in growth or spread in a monolayer of host cells in the absence of proper chromosome segregation. We propose that genome polarization in *R. parkeri* and other rickettsiae is critical both for fundamental cellular processes and for interactions with host cells that promote fitness in their infectious niche.

**IMPORTANCE:** Bacterial species in the order Rickettsiales encompass globally distributed arthropod-borne pathogens that elicit potentially deadly infections. Despite their importance, the obligate intracellular lifestyle of rickettsial species imposes significant technical challenges to their study. Here, we apply recently developed imaging and genetic tools to probe the regulation of *Rickettsia parkeri*’s genome dynamics and cell division. Our findings address an important knowledge gap regarding the molecular mechanisms underlying fundamental cell biological processes in rickettsial pathogens. These mechanisms impact bacterial physiology, pathogenesis, and virulence, warranting a thorough understanding to inform therapeutic interventions that prevent rickettsial proliferation and infection progression.
