## Supplemental Table S1 for "A polarized genome is required for fitness of the obligate intracellular, tick-borne pathogen *Rickettsia parkeri*"

### Sheet: Plasmids
Plasmids and Phenotypes	Description	Purpose	Reference	Parent	5' oligo name	3' oligo name	5' restriction site	3' restriction site	template	Cloning Strategy
TagBFP
pEG1903	pRAM18dSGA; PompA-SpecR; PompA-GFPuv	providing template to PCR amplify PompA-SpecR	reference [70,71]
pEG1997 (pRAMEG05)	pRAM18dA; 2xPompA-TagBFP (2xBFP); PompA-RifR (RifR)	expression of RifR and cytoplasmic BFP under ompA promoter to mark cell outline in R. parkeri	reference [9]
pEG2171	pRAM18dA; 2xPompA-TagBFP; PompA-SpecR (SpecR)	expression of SpecR and cytoplasmic BFP under ompA promoter to mark cell outline in R. parkeri	this paper	pRAMEG05	oEG1827	oEG1828	AfeI	ApaI	pEG1903	AfeI-PompA-SpecR-ApaI was PCR amplified from pEG1903. PCR product and pRAMEG05 were digested with AfeI and ApaI, and ligated together then transformed into NEB Turbo
mNG-PopZ
pEG1959	pUC-IDT; PompA-mNG	subcloning and tagging PopZ with mNG	custom gene from IDT
pEG1961	PompA-mNG-PopZ	subcloning mNG-PopZ	this paper	pEG1959	oEG1642	oEG1643	NheI	NotI	Rp gDNA	NheI-popZ-NotI wasPCR amplified from R. parkeri gDNA. PCR product and pEG1959 were digested with NheI and NotI and ligated together, then transformed into NEB Turbo
pEG2067	PtolC-mNG-PopZ	subcloning PtolC-mNG-PopZ	this paper	pEG1961	oEG1766	oEG1767	SacI	NdeI	Rp gDNA	SacI-PtolC-NdeI was PCR amplified from R. parkeri gDNA. PCR product and pEG1961 were digeseted with SacI and NdeI and ligated together, then transformed NEB Turbo
pEG2074	pRAM18dA; PtolC-mNG-PopZ; 2xBFP; RifR	expression of mNG-PopZ under tolC promoter and cytoplasmic BFP and RifR under ompA promoter in R. parkeri	this paper	pRAMEG05						pEG1997 (pRAMEG05) and pEG2067 were digested with SacI and SacII to drop out PtolC-mNG-PopZ from pEG2067 and ligated together, then transformed into NEB Turbo
AausFP1
pEG2271 (pRAMEG06)	pRAM18dA; PompA-AausFP1 (AausFP1); SpecR	expression of cytoplasmic AausFP1 and SpecR under of ompA promoter to mark cell outline in R. parkeri	reference [9]	pEG1873 (pRAMEG03)	oEG1827	oEG1828	AfeI	ApaI	pEG2171	AfeI-specR-ApaI was PCR amplified from pEG2171. PCR product and pRAMEG03 was digested with AfeI and ApaI to drop out rifR from pRAMEG03 and ligated together, then transformed into NEB Turbo
ParB-mNG, 2xBFP, RifR
pEG1962	PompA-ParB-mNG	subcloning and tagging ParB with mNG	This paper	pEG1959	oEG1646	oEG1647	NdeI	NheI	gDNA	NdeI-parB-NheI was PCR amplfied from R. parkeri gDNA (1). NheI-mNG-NotI was PCR amplified from pEG1959 (2). (1) was digested with NdeI and NheI. (2) was digested with NheI and NotI. pEG1959 was digested with NdeI and NotI. Digested products are ligated and transformed into NEB Turbo
					oEG1644	oEG1645	NheI	NotI	pEG1959
pEG2062	PrpoD-ParB-mNG	subcloning PrpoD-ParB-mNG	This paper	pEG1962						pEG1962 and pEG1888 were digested with SacI and NdeI to drop out PrpoD from pEG1888, and ligated together then transformed into NEB turbos
pEG2256	PtolC-ParB-mNG	subcloning PtolC-ParB-mNG	This paper	pEG2062	oEG1766	oEG1767	SacI	NdeI	gDNA	SacI-PtolC-NdeI was PCR amplified from R. parkeri gDNA. PCR product and pEG2062 were digeseted with SacI and NdeI and ligated together, then transformed NEB Turbo
pEG2262	pRAM18dA; PtolC-ParB-mNG; 2xBFP; RifR	expression of ParB-mNG under tolC promoter and cytoplasmic BFP and RifR under ompA promoter in R. parkeri	this paper	pRAMEG05						pRAMEG05 and pEG2256 was digested with SacI and SacII to drop out PtolC-ParB-mNG-ompA-term from pEG2256, and ligated together then transformed into NEB Turbo
MipZ-mChilada,2xBFP, SpecR
pEG2065	PzapA-ZapA-mNG	subcloning PzapA-ZapA-mChilada	reference [9]
pEG2125	pUC-IDT mChilada	providing template to PCR amplify mChilada	custom gene from IDT							pEG2128
pEG2128	PzapA-ZapA-mChilada	subcloning PzapA-ZapA-mChilada	this paper	pEG2065	oEG1798	oEG1799	NheI	NotI	pEG2125	NheI-mChilada-NotI was PCR amplified from pEG2125. PCR product and pEG2065 was digested with NheI/NotI to drop out mNG and ligated together, then transformed into NEB turbo
pEG2334	PzapA-MipZ-mChilada	subcloning PzapA-MipZ-mChilada	this paper	pEG2128	oEG1945	oEG2010	NdeI	NheI	gDNA	NdeI-mipZ-NheI was PCR amplified from R. parkei gDNA. PCR product and pEG2128 were digested with NdeI and NheI to drop out ZapA and ligated togeher, then transformed into DH5 alpha
pEG2338	pRAM18dA; PzapA-MipZ-mChilada; 2xBFP; SpecR	expression of MipZ-mChilada under zapA promoter and cytoplasmic BFP and SpecR under ompA promoter in R. parkeri	this paper	pEG2171						pEG2171 and pEG2334 were digested with SacI and SacII to dprop out PzapA-MipZ-mChilada from pEG2334 and ligated together, then transformed into DH5 alpha
MipZ-mChilada, RifR
pEG2445	pRAM18dA; PzapA-MipZ-mChilada; 2xBFP; RifR	expression of MipZ-mChilada under the control of zapA promoter and cytoplasmic BFP and RifR under ompA promoter in R. parkeri	this paper	pRAMEG05						pRAMEG05 and pEG2334 were digested with SacI and SacII to drop out PzapA-MipZ-mChilada from pEG2334 and ligated together, then tranformed into DH5 alpha
ZapA-mChilada,SpecR
pEG2131	pRAM18dA; PzapA-ZapA-mChilada; 2xBFP; RifR	subcloning PzapA-ZapA-mChilada	reference [34]
pEG2290	pRAM18dA; PzapA-ZapA-mChilada; 2xBFP; SpecR	expression of ZapA-mChilada under zapA promoter and cytoplasic BFP and SpecR under ompA promoter in R. parkeri	this paper	pEG2171	oEG1679	oEG427	SacI	SacII	pEG2131	SacI-PzapA-ZapA-mChilada-SacII was PCR amplfied from pEG2131. PCR product and pEG2171 were digested with SacI and SacII and ligated together, then transformed into DH5 alpha
pACYC mCherry-PopZ
pEG2176 (JH42 concatenated)	pACYC mCherry-PopZ from C. crescentus (2 copies concatenated)	subcloning popZ from R. parkeri. This plasmid forms a concatenated dimer	reference [32]
pEG2196 (JH42 halved)	pACYC mCherry-PopZ from C. crescentus (halved)	subcloning popZ from R. parkeri. This plasmid was monomerized from pEG2176	this paper							pEG2176 was digested with XhoI. The DNA band with half the plasmid length was extracted, reliagted and transformed into NEB Turbo
pEG2200	pACYC mCherry-PopZ from R. parkeri	expression of R. parkeri mCherry-PopZ under the arabinose inducible promoter in E. coli	this paper	pEG2196	oEG1839	pEG1861	KpnI	XhoI	gDNA	KpnI-popZ-XhoI was PCR amplified from R. parkeri gDNA. PCR product and pEG2196 (JH42 halved) were digested with KpnI and XhoI to drop out C. crescentus popZ from pEG2196, and ligated together, then transformed into NEB turbo
pBAD ParA-msfGFP
pEG2175 (JH66)	pBAD Multiple Cloning Sites(MCS)-msfGFP	subcloning and tagging ParA from R. parkeri with msfGFP	reference [32]
pEG2199	pBAD ParA-msfGFP	expression of R. parkeri ParA-msfGFP under the IPTG inducible promoter in E. coli	this paper	pEG2175	oEG1862	oEG1863	NcoI	XhoI	gDNA	NcoI-parA-XhoI was PCR amplified from R. parkeri gDNA. PCR product and pEG2175 were digested with NcoI and XhoI, and ligated together then o/n transformed into NEB turbo
pBAD msfGFP-ParB
pEG2198	pBAD msfGFP-MCS	subcloning and tagging ParB from R. parkeri with msfGFP	this paper	pEG2175	oEG1864	oEG1865	NcoI	HindIII	pEG2175	msfGFP-linker-multiple cloning site was PCR amplified from pEG2175 (the MCS coding sequence is in the reverse primer). PCR product and pEG2175 were digested with NcoI and HindIII, and ligated together and transformed into NEB turbo
pEG2207	pBAD msfGFP-ParB	expression of R. parkeri msfGFP-ParB under the IPTG inducible promoter in E. coli	this paper	pEG2198	oEG1866	oEG1867	KpnI	SacI	gDNA	KpnI-parB-SacI was PCR amplified from R. parkeri gDNA. PCR product and pEG2198 were digested with KpnI and SacI, and ligated together and transformed into NEB Turbo
Final plasmid construct

### Sheet: Oligos
Oligos used in this study
Identifier	Name	Sequence (5'-3')
oEG0427	M13 For	TGTAAAACGACGGCCAGT
oEG1642	RppopZ NheI F oEG1642	gatc gctagcatgAGTAAGGACAATAAAAAG
oEG1643	RppopZ NotI R oEG1643	gatc GCGGCCGCctaCCTCTTACTATTCTGC
oEG1644	mNG linker NheI F oEG1644	gatc gctagcGGTTCTGGTCAAGGTTCTGGTATGGTTTCTAAAGGTGAAGAAG
oEG1645	mNG linker NotI R oEG1645	gatc GCGGCCgcttaTTTATATAATTCATCCATAC
oEG1646	RpparB NdeI F oEG1646	gatc catatgGCGAAAAATAAAGGACTAG
oEG1647	RpparB NheI R oEG1647	gatc gctagcATTTAATTTTAACAATATCAAG
oEG1679	BFP NgoMIV R oEG1679	gatc gccggc ttaatttaatttatgacc
oEG1766	oEG1766 FW SacI PpopZ	gatcGAGCTCTTAAAGAATTTTGTAAAATATAAAA
oEG1767	oEG1767 RV NdeI PpopZ	gatcCATATGAAATTTCTTGAATCATTGATAATAT
oEG1798	oEG1798 mFP linker NheI	gatc gctagcGGTTCTGGTCAAGGTTCTGGTATGGTATCTAAAGGTGAAG
oEG1799	oEG1799 mChil NotI R	gatc GCGGCCgcttaTTTATATAATTCATCCATACCACC
oEG1827	oEG1827 PompA-Spec F	GACTAGCGCTTAGAGTCGACCTGCAG
oEG1828	oEG1828 PompA-Spec R	cagtgggccCGATCCTCTAGAGGATCCTCGCA
oEG1839	oEG1839 FW KpnI RpPopZ	gatcGGTACCatgAGTAAGGACAATAAAAAGAACC
oEG1853	oEG1853 ExTn1 pMW1650	CACCAATTGCTAAATTAGCTTTAGTTCC
oEG1854	oEG1854 Univ1 R. parkeri	GCTAGCGGCCGCACTAGTCGANNNNNNNNNNCTTCT
oEG1856	oEG1856 InTn1 pMW1650	GCTAGCGGCCGCGGTCCTTGTACTTGTTTATAATTATCATGAG
oEG1857	oEG1857 Univ2 R. parkeri	GCTAGCGGCCGCACTAGTCGA
oEG1861	oEG1861 RV XhoI RpPopZ	gatcCTCGAGctaCCTCTTACTATTCTGCACCAAT
oEG1862	oEG1862 FW NcoI RpParA	gatcCCATGGTGatgAAAGTAATTGCTATTGTTAATC
oEG1863	oEG1863 RV XhoI GlySerGly RpParA	gatcCTCGAGaccgctaccTTTTTCGCCATATCTTTCTAAGATT
oEG1864	oEG1864 FW NcoI start codon msfGFP	gatcCCATGGtgagtaaaggtgaagaactgttcaccggtgttgttccgatcctggttgaact
oEG1865	oEG1865 RV HindIII linker MSC msfGFP	gatcAAGCTTGAGCTCGAGATCTTAAGGTACCaccaccaccaccgcttttgtagagttcatccatgccgtgcgtgatacctgctgcagtaacgaact
oEG1866	oEG1866 FW KpnI second half GlySerGly linker RpParB	gatcGGTACCggtagcggtATGGCGAAAAATAAAGGACTAGGAA
oEG1867	oEG1867 RV SacI RpParB	gatcGAGCTCttaATTTAATTTTAACAATATCAAGTCTAATTCTTCCAA
oEG1941	oEG1941 EGExTn2	TCGTTGATCAAAGCTCGCCGCG
oEG1942	oEG1942 EGInTn2	ATATCACTGTGTGGCTTCAGGCCGCCATCCACTGCG
oEG1945	oEG1945 RpmipZ no stop NheI R	gatcgctagcACCTTTGAACGCAGCCTTAATAC
oEG2010	oEG2010 RpmipZ NdeI F	gatccatatgAACACAATAAATAAACCTTATATATTTG
oEG2015	oEG2015 Univ1 Saavedra	GGCCACGCGTCGACTAGTACNNNNNNNNNNGATAT
oEG2016	oEG2016 Univ2 Saavedra	GGCCACGCGTCGACTAGTAC
