## Supplemental Table S2 for "A polarized genome is required for fitness of the obligate intracellular, tick-borne pathogen *Rickettsia parkeri*"

### Sheet: R. parkeri
Strain categories and numbers	Parental strain	Plasmid	genotype	Description	Reference
popZ::Tn and related strains
EGRp0007	popZ::Tn	pEG1997	R. parkeri Portsmouth popZ::Tn specR aausFP1; pEG1997	R. parkeri popZ transposon mutant producing cytoplasmic BFP and RifR from pEG1997 and cytoplasmic AausFP1 and SpecR from the chromosome	this paper
EGRp0054	popZ::Tn	pEG2074	R. parkeri Portsmouth popZ::Tn specR aausFP1; pEG2074	R. parkeri popZ transposon mutant producing mNG-PopZ, cytoplasmic BFP and RifR from pEG2074 and cytoplasmic AausFP1 and SpecR from the chromosome	this paper
EGRp0098	popZ::Tn	pEG2445	R. parkeri Portsmouth popZ::Tn specR aausFP1; pEG2445	R. parkeri popZ transposon mutant producing MipZ-mChilada, cytoplasmic BFP and RifR from pEG2445 and cytoplasmic AausFP1 and SpecR from the chromosome	this paper
EGRp0128	popZ::Tn	pEGTn01	R. parkeri Portsmouth popZ::Tn specR aausFP1	R. parkeri popZ transposon mutant was made by chromosomal insertion of the transposon insertion casette from pEGTn01. Transposon insertion was selected with spectinomycin and transformants were visualized by cytoplasmic AausFP1	this paper
mipZ::Tn and related strains					this paper
EGRp0018	mipZ::Tn	pEG2338	R. parkeri Portsmouth mipZ::Tn rifR gfpuv; pEG2338	R. parkeri mipZ transposon mutant producing MipZ-mChilada, cytoplasmic BFP, and SpecR from pEG2338 and cytoplasmic GFPuv and RifR from the chromosome	this paper
EGRp0022	mipZ::Tn	pMW1650	R. parkeri Portsmouth mipZ::Tn rifR gfpuv	R. parkeri mipZ transposon mutant was made by chromosomal insertion of the transposon insertion casette from pMW1605. Transposon insertion was selected with rifamycin and transformants were visualized by cytoplasmic GFPuv	this paper
EGRp0081	mipZ::Tn	pEG2171	R. parkeri Portsmouth mipZ::Tn rifR gfpuv; pEG2171	R. parkeri mipZ transposon mutant producing cytoplasmic BFP and SpecR from pEG2171 and cytoplasmic GFPuv and RifR from the chromosome	this paper
EGRp0129	mipZ::Tn	pEG2290	R. parkeri Portsmouth mipZ::Tn rifR gfpuv; pEG2290	R. parkeri mipZ transposon mutant producing ZapA-mChilada, cytoplasmic BFP and SpecR from pEG2290 and cytoplasmic GFPuv and RifR from the chromosome	this paper
parA::Tn
EGRp0052	parA::Tn	pEGTn02	R. parkeri Portsmouth parA::Tn specR aausFP1	R. parkeri parA transposon mutant was made by chromosomal insertion of the transposon insertion casette from pEGTn02. Transposon insertion was selected with spectinomycin and transformants were visualized by cytoplasmic AausFP1	this paper
parB::Tn
EGRp0034	parB::Tn	pMW1650	R. parkeri Portsmouth parB::Tn rifR gfpuv	R. parkeri parB transposon mutant was made by chromosomal insertion of the transposon insertion casette from pMW1605. Transposon insertion was selected with rifamycin and transformants were visualized by cytoplasmic GFPuv	reference [7]
WT
EGRp0002	WT	pEG2171	WT R. parkeri Portsmouth; pEG2171	WT R. parkeri producing cytoplasmic BFP and SpecR from pEG2171	this paper
EGRp0003	WT	pEG2290	WT R. parkeri Portsmouth; pEG2290	WT R. parkeri producing ZapA-mChilada, cytoplasmic BFP and SpecR from pEG2290	this paper
EGRp0035	WT	pEG2271	WT R. parkeri Portsmouth; pEG2271	WT R. parkeri producing cytoplasmic AausFP1 and SpecR from pEG2271	this paper
EGRp0039	WT	pEG1997	WT R. parkeri Portsmouth; pEG1997	WT R. parkeri producing cytoplasmic BFP and RifR from pEG1997	this paper
EGRp0053	WT	pEG2074	WT R. parkeri Portsmouth; pEG2074	WT R. parkeri producing mNG-PopZ, cytoplasmic BFP and RifR from pEG2074	this paper
EGRp0015	WT	pEG2262	WT R. parkeri Portsmouth; pEG2262	WT R. parkeri producing ParB-mNG, cytoplasmic BFP and RifR from pEG2262	this paper

### Sheet: E. coli
Strain	Parental strain	Plasmid	Description
pEG2201	BL21	pEG2199	E. coli BL21 producing R. parkeri ParA-msfGFP under IPTG inducible promoter and conferring ampicilin resistance (AmpR) from pEG2199
pEG2202	BL21	pEG2200	E. coli BL21 producing R. parkeri mCherry-PopZ under arabinose inducible promoter and conferring chloramphenical resistance (ChlorR) from pEG2200
pEG2205	BL21	pEG2199 + pEG2200	E. coli BL21 producing R. parkeri ParA-msfGFP under IPTG inducible promoter and AmpR from pEG2199, and R. parkeri mCherry-PopZ under arabinose inducible promoter and ChorR from pEG2200
pEG2209	BL21	pEG2207	E. coli BL21 producing R. parkeri msfGFP-ParB under IPTG inducible promoter and AmpR from pEG2207
pEG2210	BL21	pEG2207+pEG2200	E. coli BL21 producing R. parkeri msfGFP-ParB under IPTG inducible promoter and AmpR from pEG2207, and R. parkeri mCherry-PopZ under arabinose inducible promoter and ChorR from pEG2200
pEG2214	BL21	pEG2198	E. coli BL21 producing untagged msfGFP under IPTG inducible promoter and AmpR from pEG2198
pEG2215	BL21	pEG2198+pEG2200	E. coli BL21 producing untagged msfGFP under IPTG inducible promoter and AmpR from pEG2198, and R. parkeri mCherry-PopZ under arabinose inducible promoter and ChorR from pEG2200
